# Investigating Data Size, Sequence Diversity, and Model Complexity in MPRA-based Sequence-to-Function Prediction

**DOI:** 10.1101/2025.03.11.642630

**Authors:** Yilun Sheng, Xinming Tu, Sara Mostafavi

## Abstract

We created the MPRA Dataset Collection (MDC), a curated resource of MPRA data from 12 studies comprising over 150 million labeled DNA subsequences. These datasets include both random and natural genomic sequences paired with diverse functional outputs such as gene expression and splicing efficiency. Using this collection, we build sequence-to-function (S2F) predictive models of regulatory elements and analyze these models to uncover insights into the relationship between training data requirements, experimental design, and model generalizability. By offering a high-quality, machine learning-ready repository, MDC accelerates the development of robust computational tools for deciphering the mechanisms of gene regulation.
