## Supplement Table 1-4 for "Investigating Data Size, Sequence Diversity, and Model Complexity in MPRA-based Sequence-to-Function Prediction"

### Sheet: Table1 Publications
Source Publication	Number of Sequences	Sequence Length Range	Regulatory Element	Sequence Source	Cell Context - Species	Cell Context - Tissue	Cell Context - Species	MPRA Technique	Readout Assay	Replicated Experiments
De Boer et al. 2020	102037482	[97,127]	Promoter	Random	Yeast	/	Yeast	Classic MPRA	FACS	Not provided
Vaishnav et al. 2022	52386770	[97,127]	Promoter	Random	Yeast	/	Yeast	Classic MPRA	FACS	Not provided
Zhao et al. 2023	6713	133	Promoter	Native	Human	Embryonic Kidney, Blood	HEK293, K562	Lentiviral MPRA	RNA-seq	Provided
Maricque et al. 2019	3019	50,121+	Enhancer	Native	Human	Blood	K562	Lentiviral MPRA	FACS	Provided
Kreimer et al. 2022	208908	201	Enhancer	Native, Random	Human	Embryonic Blastocyst	hESC	Lentiviral MPRA	RNA-seq	Provided
Klein et al. 2020	148852	185	Enhancer	Native	Human	Liver	HepG2	Classic MPRA	RNA-seq	Provided
Cuperus et al. 2017	501204	[2,50]	5’ UTR	Random, Native	Yeast	/	Yeast	Classic MPRA	RNA-seq	Not provided
Sample et al. 2019	2653868	[25,100]	5’ UTR	Random, Native	Human	Embryonic Kidney	HEK293T	Classic MPRA	RNA-seq	Provided
Rosenberg et al. 2015	2476876	{80,101}	Splicing site	Random	Human	Embryonic Kidney	HEK293	Classic MPRA	RNA-seq	Not provided
Bogard et al. 2019	3338181	256	Splicing site	Random	Human	Embryonic Kidney	HEK293	Classic MPRA	RNA-seq	Not provided
Liao et al. 2023	1090044	131	Splicing site	Random	Human	Cervical Cancer	HeLa	Classic MPRA	RNA-seq	Provided
Sahu et al. 2022	24227719	{120,170}	Promoter, Enhancer	Random, Native	/	/	/	/	/	Not provided

### Sheet: Table 2
Datasets for Figure 1c, Figure S1a, S1b, S1c
Source Publication	Identificator	Number of Sequence	Sequence Length	Regulatory Element	Sequence Source	Cell Context - Species	Readout Assay
De Boer et al. 2020	Promoter_1	21037407	[97,127]	Promoter	Random	Yeast	FACS
Vaishnav et al. 2022	Promoter_2p	31349363	[97,127]	Promoter	Random	Yeast	FACS
Vaishnav et al. 2022	Promoter_2a	27991003	[97,127]	Promoter	Random	Yeast	FACS
Vaishnav et al. 2022	Promoter_2m	9672856	[276,296]*	Promoter	Random	Yeast	FACS
Zhao et al. 2023	Promoter_3	672	133	Promoter	Native	Human	RNA-seq
Sahu et al. 2022	Promoter_4	106312	120	Promoter	Native	/	Binary Classified*
Klein et al. 2020	Enhancer_1p	2429	185	Enhancer	Native	Human	RNA-seq
Klein et al. 2020	Enhancer_1o	4549	192	Enhancer	Native	Human	RNA-seq
Klein et al. 2020	Enhancer_1c	5945	{230,392,716}	Enhancer	Native	Human	RNA-seq
Kreimer et al. 2022	Enhancer_2	9948	201	Enhancer	Native	Human	RNA-seq
Maricque et al. 2019	Enhancer_3e	310	50, [121,130]	Enhancer	Native	Human	RNA-seq
Maricque et al. 2019	Enhancer_3f	24	121+	Enhancer	Native	Human	RNA-seq
Sahu et al. 2022	Enhancer_4n	897918	170	Enhancer	Native	/	Binary Classified*
Sahu et al. 2022	Enhancer_4r	23165711	170	Enhancer	Random	/	Binary Classified*
Rosenberg et al. 2015	SS_1t	2211739	80	Splicing site	Random	Human	RNA-seq
Rosenberg et al. 2015	SS_1f	265137	101	Splicing site	Random	Human	RNA-seq
Bogard et al. 2019	SS_2	3338181	256	Splicing site	Random	Human	RNA-seq
Liao et al. 2023	SS_3	363348	131	Splicing site	Random	Human	RNA-seq
Cuperus et al. 2017	UTR_1r	489348	50	5’ UTR	Random	Yeast	RNA-seq
Cuperus et al. 2017	UTR_1n	11856	[2,50]	5’ UTR	Native	Yeast	RNA-seq

### Sheet: Table 3
Datasets for Figure 2a
Source Publication	Identificator	Number of Sequence	Sequence Length	Regulatory Element	Sequence Source	Cell Context - Species	Readout Assay
De Boer et al. 2020	Promoter_1	21037407	[97,127]	Promoter	Random	Yeast	FACS
Vaishnav et al. 2022	Promoter_2p	31349363	[97,127]	Promoter	Random	Yeast	FACS
Vaishnav et al. 2022	Promoter_2m	9672856	[276,296]*	Promoter	Random	Yeast	FACS
Sahu et al. 2022	Promoter_4	106312	120	Promoter	Native	/	Binary Classified*
Klein et al. 2020	Enhancer_1p	2429	185	Enhancer	Native	Human	RNA-seq
Kreimer et al. 2022	Enhancer_2	9948	201	Enhancer	Native	Human	RNA-seq
Sahu et al. 2022	Enhancer_4n	897918	170	Enhancer	Native	/	Binary Classified*
Rosenberg et al. 2015	SS_1f	265137	101	Splicing site	Random	Human	RNA-seq
Bogard et al. 2019	SS_2	3338181	256	Splicing site	Random	Human	RNA-seq
Liao et al. 2023	SS_3	363348	131	Splicing site	Random	Human	RNA-seq
Cuperus et al. 2017	UTR_1r	489348	50	5’ UTR	Random	Yeast	RNA-seq
Cuperus et al. 2017	UTR_1n	11856	[2,50]	5’ UTR	Native	Yeast	RNA-seq
Sample et al. 2019	UTR_2u	351575	50	5’ UTR	Random, Native	Human	RNA-seq
Sample et al. 2019	UTR_2c	212722	50	5’ UTR	Random, Native	Human	RNA-seq
Datasets for Figure 2b, 2c, Figure S2b, S2c
Source Publication	Identificator	Number of Sequence	Sequence Length	Regulatory Element	Sequence Source	Cell Context - Species	Readout Assay
De Boer et al. 2020	Promoter_1	21037407	[97,127]	Promoter	Random	Yeast	FACS
Sahu et al. 2022	Enhancer_4	897918	170	Enhancer	Native	/	Binary Classified*
Liao et al. 2023	SS_3	363348	131	Splicing site	Random	Human	RNA-seq
Cuperus et al. 2017	UTR_1r	489348	50	5’ UTR	Random	Yeast	RNA-seq

### Sheet: Table 4
Datasets for Figure 3a, 3b
Source Publication	Identificator	Number of Sequence	Sequence Length	Regulatory Element	Sequence Source	Cell Context - Species	Readout Assay
Cuperus et al. 2017	UTR_1r	489348	50	5’ UTR	Random	Yeast	RNA-seq
Cuperus et al. 2017	UTR_1n	11856	[2,50]	5’ UTR	Native	Yeast	RNA-seq
Cuperus et al. 2017	UTR_1m	501204	[2,50]	5’ UTR	Random, Native	Yeast	RNA-seq
Cuperus et al. 2017	UTR_1b	59280	[2,50]	5’ UTR	Random, Native	Yeast	RNA-seq
Sample et al. 2019	UTR_2u	351575	50	5’ UTR	Random, Native	Human	RNA-seq
